# A transcription factor module mediating C_2_ photosynthesis

**DOI:** 10.1101/2023.09.05.556297

**Authors:** Patrick J. Dickinson, Sebastian Triesch, Urte Schlüter, Andreas P.M. Weber, Julian M. Hibberd

**Author notes:** Email addresses PD, JMH.

## Abstract

C_4_ photosynthesis has arisen from the ancestral C_3_ state in over sixty lineages of angiosperms. It is widely accepted that an early step in C_4_ evolution is restriction of glycine decarboxylase activity to bundle sheath cells to generate the so-called C_2_ pathway. In C_2_ *Moricandia* species, changes to the *cis*-regulatory region controlling expression of the P-subunit of *GLYCINE DECARBOXYLASE* (*GLDP*) in mesophyll cells enables this trait, but the mechanism underpinning *GLDP* expression in the bundle sheath is not known. We identify a MYC-MYB transcription factor module previously associated with the control of glucosinolate biosynthesis as the basis of *GLDP* expression in bundle sheath cells. In C_3_ *Arabidopsis thaliana* this module drives *GLDP* expression in bundle sheath cells along with as yet unidentified factors driving expression in mesophyll cells. In the C_2_ species *Moricandia arvensis, GLDP* expression is lost from mesophyll cells and the MYC-MYB dependent expression in the bundle sheath is revealed. Evolution of C_2_ photosynthesis is thus associated with a MYC-MYB based transcriptional network already present in the C_3_ state. This work identifies a molecular genetic mechanism underlying the bundle sheath accumulation of glycine decarboxylase required for C_2_ photosynthesis and thus a foundational step in the evolution of C_4_ photosynthesis.
