## Supplemental Table 2 for "A transcription factor module mediating C_2_ photosynthesis"

### Sheet: Sheet1
Name	Sequence
AtGLDP1_p1458_PUL0_F	TTGAAGACAAGGAGGCTTGATCACTTTTCATTATTACTATTTG
AtGLDP1_ATG_PUL0_R	TTGAAGACAACATTTGGGAAAAAAGGTTGCAGTCA
AtGLDP1_p561_PUL0_F	TTGAAGACAAGGAGTATGTCCCATTAGAGGGGAACT
AtGLDP1_p295_PL0_R	TTGAAGACAAAGTAATTCCACGTGTATCGCATCT
AtGLDP1_p347_PUL0_F	TTGAAGACAAGGAGAAATGATTAGCACAATATTGCACTAC
AtGLDP1_p247_PL0_R	TTGAAGACAAAGTACTCAAATTTCGTGGTGTAGGCT
MmGLDP1_p293_PUL0_F	TTGAAGACAAGGAGTTAGTCTAATCCTAATTAGATGCAATAC
MmGLDP1_p220_PUL0_F	TTGAAGACAAGGAGCGCCTAGCCTTCACCAT
MmGLDP1_ATG_PUL0_R	TTGAAGACAACATTATACTGTCTAGACAGGTAACGC
MaGLDP1_p318_PUL0_F	TTGAAGACAAGGAGTTATTCAATTCCTGATTTAATGCGA
MaGLDP1_p245_PUL0_F	TTGAAGACAAGGAGCCCCTAGCCTTCACCATT
MaGLDP1_ATG_PUL0_R	TTGAAGACAACATTGATGTACTCTAGAATGAGAGATGG
